# Innovations in Alginate Catabolism Leading to Heterotrophy and Adaptive Evolution of Diatoms

**DOI:** 10.1101/2024.08.28.610029

**Authors:** Zeng Hao Lim, Peng Zheng, Christopher Quek, Minou Nowrousian, Finn L. Aachmann, Gregory Jedd

## Abstract

A major goal of evolutionary biology is to identify the genetic basis for the emergence of adaptive traits. Diatoms are ancestrally photosynthetic microalgae. However, in the genus *Nitzschia*, loss of photosynthesis led to a group of free-living secondary heterotrophs whose manner of energy acquisition is unclear. Here, we sequence the genome of the non-photosynthetic diatom *Nitzschia* sing1 and identify the genetic basis for its catabolism of the brown seaweed cell wall polysaccharide alginate. *N*. sing1 obtained an endolytic alginate lyase enzyme by horizontal gene transfer (HGT) from a marine bacterium. Subsequent gene duplication and transposition led to 91 genes in three distinct gene families. One family retains the ancestral endolytic enzyme function. By contrast, the two others underwent domain duplication, gain, loss, rearrangement, and mutation to encode novel functions that can account for oligosaccharide import through the endomembrane system and the exolytic production of alginate monosaccharides. Together, our results show how a single HGT event followed by substantial gene duplication and neofunctionalization led to alginate catabolism and access to a new ecological niche.

**Highlights:**

- *N*. sing1 acquired an alginate lyase (ALY) gene by horizontal gene transfer from a marine bacterium
- This founding gene expanded and diversified to comprise 3 major families across 30 loci
- Derived functions account for alginate import and processing into monomers
- Domain duplication, gain, loss, mutation, and *de novo* sequence evolution underlie ALY gene neofunctionalization

Graphical Abstract
