## Supplementary Tables 1-8 for "Innovations in Alginate Catabolism Leading to Heterotrophy and Adaptive Evolution of Diatoms": SUPPLEMENTARY-TABLE-1_Diatom-Genome-Statistics.xlsx

### Sheet: S.TABLE_1
Supplementary Table 1: Diatom genome assembly statistics
	Apochlorotic			Photosynthetic
	N. sing1	N. Nitz4	N. putrida	P. tricornutum	T. pseudonana	F. cylindrus	S. robusta	N. inconspicua
No. of scaffolds/contigs	78	1015	86	33	27	271	4754	123
Length (Mbp)	40.3539	27.5742	34.9983	26.1388	31.3018	80.5404	125.767	99.707
Percent Gaps (%)	0	0.092	0	1.274	0.327	5.385	0.004	0
GC content (%)	45.05	47.99	47.63	48.88	46.94	38.51	48.34	45.4
N50 (Mbp)	1.38	0.09	0.86	0.95	1.99	1.3	0.05	3.62
L50	13	88	12	11	7	16	736	11
Repeat content (%)	22.46	2.14	12.8	6.97	3.48	14.18	26.44	24.46
Completeness (Genome)1	98	99	97	96	98	99	99	100
Completeness (Protein)1	93	97	98	94	96	95	99	100
Completeness (Genome)2	80	78	79.3	77.3	71.4	76.4	80.8	80.4
Completeness (Protein)2	80	74.5	80.4	76.5	70.2	73.7	80.8	76.5
Protein-coding genes	15542	9478	15225	10025	11390	21066	37613	15880
1BUSCO Stramenopiles dataset, 2BUSCO Eukaryotes dataset
