## Supplementary Tables 1-8 for "Innovations in Alginate Catabolism Leading to Heterotrophy and Adaptive Evolution of Diatoms": SUPPLEMENTARY-TABLE-2_Putative-Telomeric-Repeats.xlsx

### Sheet: S.TABLE2
Supplementary Table 2. Putative telomeric repeats in the N. sing-1 assembly
Contig	Length	Coordinates (Forward hits)	Coordinates (Reverse hits)
2	2193071	2192553..2192642; 2192663..2193070	-
3	1732346	1731961..1732338	-
6	1476689	-	11..412; 1278458..1278475
10	1404723	1404317..1404718	-
11	1395130	-	6..383
12	1388348	-	4..537
13	1380744	1266889..1266906	-
14	1331804	1331420..1331449; 1331455..1331508; 1331515..1331544; 1331550..1331801	-
15	1154564	-	1..168; 181..390
16	1101154	1100691..1100822; 1100827..1101138	2..385; 414..467
24	628965	-	1..390
25	611427	-	6..491; 497..538
27	570458	-	5..472
34	415437	414958..415437	-
35	344776	-	3..512
41	117665	117312..117659	-
44	98022	-	5..370
45	95094	-	5..364; 383..454
51	73108	-	3..314
53	65574	-	1..408; 414..437
57	44780	44290..44775	-
69	26181	-	6..425
77	16247	-	8..331
