## Supplementary Tables 1-8 for "Innovations in Alginate Catabolism Leading to Heterotrophy and Adaptive Evolution of Diatoms": SUPPLEMENTARY-TABLE-3_CAZyme-Gene-Counts.xlsx

### Sheet: S.TABLE_3
Supplementary Table 3. CAZyme gene counts
Species	Total	GH	GT	PL	CE	AA	CBM*
P. glacilis	1025	318	546	0	56	105	58		Photosynthetic
B. natans	278	93	121	0	16	43	5
A. anophagefferens	348	139	150	3	29	24	3
N. gaditana	185	56	95	0	11	20	3
N. oceanica	105	40	51	0	4	8	2
T. pseudonana	252	75	140	0	11	26	8
F. cylindrus	181	59	95	0	9	18	0
P. tricornutum	218	46	138	8	4	22	4
S. robusta	730	148	461	1	51	69	27
N. inconspicua	309	103	170	2	8	26	8
N. Nitz4	208	66	118	0	9	15	6		Apochlorotic
N. putrida	298	88	181	0	9	20	7
N. sing1	383	83	172	93	8	27	79
*Not included in total tally
