## Supplementary Tables 1-8 for "Innovations in Alginate Catabolism Leading to Heterotrophy and Adaptive Evolution of Diatoms": SUPPLEMENTARY-TABLE-4_N.sing1-ALYs.xlsx

### Sheet: ALY_GENES
Supplementary Table 4. Alginate Lyase Genes in N. sing1 genome
# Based on Nitzschia sing1 v2 genome assembly, v2.1 genome annotation
No.	Accession	Name	Subfamily	No. of domains	Domain Organization (Consensus)	Domain Organisation (PFAM)	Domain Organisation (dbCAN2)	Contig	Locus	Genomic Coordinates (Start)	Genomic Coordinates (End)	Gene length (bp)	Introns	Gene Orientation	Signal Sequence (Phobius)	Transmembrane Domain (Phobius)	Signal Sequence (SignalP6.0)	Notes
1	Sing2_00166-t1	ALY1	CA	2	CA	CA	CBM32+PL7_5	Contig 1	1	482198	483727	1529	0	-	1-17	-	1-20
2	Sing2_00167-t1	ALY2	CA	2	CA	CA	CBM32+PL7_5	Contig 1	1	485320	486924	1604	0	-	1-46	-	1-49
3	Sing2_00692-t1	ALY3	CA	2	CA	CA	CBM32+PL7_5	Contig 1	2	2025133	2026614	1481	0	-	1-20	-	1-20
4	Sing2_00693-t1	ALY4	CA	2	CA	CA	CBM32+PL7_5	Contig 1	2	2028306	2029787	1481	0	+	1-20	-	1-20
5	Sing2_00700-t1	ALY5	CA	2	CA	CA	CBM32+PL7_5	Contig 1	3	2050191	2051591	1400	0	+	1-20	-	1-20
6	Sing2_00701-t1	ALY6	CA	2	CA	CA	CBM32+PL7_5	Contig 1	3	2054833	2056233	1400	0	-	1-20	-	1-20
7	Sing2_00714-t1	ALY7	CA	2	CA	CA	CBM32+PL7_5	Contig 1	4	2104894	2106399	1505	0	-	1-20	-	1-20
8	Sing2_00715-t1	ALY8	CA	2	CA	CA	CBM32+PL7_5	Contig 1	4	2108510	2109970	1460	0	+	1-20	-	1-20
9	Sing2_00766-t1	ALY9	CA	2	CA	CA	CBM32+PL7_5	Contig 1	5	2250950	2252350	1400	0	-	1-20	-	1-20
10	Sing2_05996-t1	ALY10	An-TMD	4	AAAA	AAAA	PL7_5(4)	Contig 11	6	889801	893433	3632	0	+	-	-	-
11	Sing2_05997-t1	ALY11	An-TMD	8	AAAAAAAA	AAAAAAAA	PL7_5(8)	Contig 11	6	896599	903990	7391	0	+	1-18	2442-2462	1-18
12	Sing2_05998-t1	ALY12	An-TMD	8	AAAAAAAA	AAAAAAAA	PL7_5(8)	Contig 11	6	905351	912724	7373	0	+	1-18	2435-2456	1-18
13	Sing2_05999-t1	ALY13	An-TMD	4	AAAA	AAAA	PL7_5(4)	Contig 11	6	913791	917573	3782	0	+	1-18	1240-1259	1-18
14	Sing2_06000-t1	ALY14	An-TMD	3	AAA	AAA	PL7_5(3)	Contig 11	6	918585	921455	2870	0	+	1-18	936-955	1-18
15	Sing2_06003-t1	ALY15	An-TMD	3	AAA	AAA	PL7_5(3)	Contig 11	6	937503	940373	2870	0	+	1-18	936-954	1-18
16	Sing2_06004-t1	ALY16	An-TMD	3	AAA	AAA	PL7_5(3)	Contig 11	6	941852	944740	2888	0	+	1-18	938-960	1-18
17	Sing2_06005-t1	ALY17	An-TMD	3	AAA	AAA	PL7_5(3)	Contig 11	6	945873	948764	2891	0	+	1-18	939-962	1-18
18	Sing2_06006-t1	ALY18	An-TMD	3	AAA	AAA	PL7_5(3)	Contig 11	6	949844	952735	2891	0	+	1-20	938-959	1-20
19	Sing2_19331-t1	ALY19	CA	2	CA	CA	CBM32+PL7_5	Contig 15	7	226816	228390	1574	0	+	1-20	-	1-20
20	Sing2_19332-t1	ALY20	CA	2	CA	CA	CBM32+PL7_5	Contig 15	7	229098	230621	1523	0	+	1-20	-	1-20
21	Sing2_07581-t1	ALY21	CA	2	CA	CA	CBM32+PL7_5	Contig 15	7	232258	233787	1529	0	+	1-20	-	1-20
22	Sing2_07582-t1	ALY22	CA	2	CA	CA	CBM32+PL7_5	Contig 15	7	235400	236929	1529	0	+	1-20	-	1-20
23	Sing2_07583-t1	ALY23	CA	2	CA	CA	CBM32+PL7_5	Contig 15	7	238548	240074	1526	0	+	1-19	-	1-19
24	Sing2_07585-t1	ALY24	CA	2	CA	CA	CBM32+PL7_5	Contig 15	7	247631	249148	1517	0	+	1-21	-	1-21
25	Sing2_07586-t1	ALY25	CA	2	CA	CA	CBM32+PL7_5	Contig 15	7	249743	251425	1682	0	+	1-44	-	1-44
26	Sing2_19352-t1	ALY26	CA	2	CA	CA	CBM32+PL7_5	Contig 15	8	319850	321463	1613	0	+	1-20	-	1-20
27	Sing2_19353-t1	ALY27	CA	2	CA	CA	CBM32+PL7_5	Contig 15	8	322276	323973	1697	0	+	1-20	-	1-20
28	Sing2_19354-t1	ALY28	CA	2	CA	CAA	CBM32+PL7_5(2)	Contig 15	8	324786	326484	1698	1	+	1-20	-	1-20
29	Sing2_19355-t1	ALY29	CA	2	CA	CAA	CBM32+PL7_5(2)	Contig 15	8	327297	328995	1698	1	+	1-20	-	1-20
30	Sing2_19356-t1	ALY30	CA	2	CA	CA	CBM32+PL7_5	Contig 15	8	329808	331505	1697	0	+	1-20	-	1-20
31	Sing2_07610-t1	ALY31	CA	2	CA	CA	CBM32+PL7_5	Contig 15	9	342936	344528	1592	0	+	1-20	-	1-20
32	Sing2_07612-t1	ALY32	CA	2	CA	CA	CBM32+PL7_5	Contig 15	9	350130	351710	1580	0	+	1-20	-	1-20
33	Sing2_07614-t1	ALY33	CA	2	CA	CPA	CBM32+PL7_5	Contig 15	9	357975	359519	1544	0	+	1-20	-	1-20
34	Sing2_07615-t1	ALY34	CA	2	CA	CPA	CBM32+PL7_5	Contig 15	9	360703	362247	1544	0	+	1-20	-	1-20
35	Sing2_07616-t1	ALY35	CA	2	CA	CA	CBM32+PL7_5	Contig 15	9	363458	364992	1534	1	+	1-20	-	1-20
36	Sing2_07617-t1	ALY36	CCA/A	1	A	A	PL7_5	Contig 15	9	365782	366706	924	1	+	1-23	-	1-23
37	Sing2_07626-t1	ALY37	CA	2	CA	CA	CBM32+PL7_5	Contig 15	10	416741	418231	1490	0	-	1-19	-	1-19
38	Sing2_07627-t1	ALY38	CA	2	CA	CA	CBM32+PL7_5	Contig 15	10	419126	420646	1520	0	-	1-19	-	1-19
39	Sing2_07666-t1	ALY39	AnCn	6	ACACCC	ACACCC	(PL7_5+CBM32)(2)+CBM32(2)	Contig 15	11	544936	549045	4109	0	-	1-20	-	1-20
40	Sing2_07674-t1	ALY40	CA	2	CA	CA	CBM32+PL7_5	Contig 15	12	570304	571884	1580	0	+	1-19	-	1-19
41	Sing2_07678-t1	ALY41	CA	2	CA	CA	CBM32+PL7_5	Contig 15	12	582651	584159	1508	0	+	1-19	-	1-19
42	Sing2_07683-t1	ALY42	CA	2	CA	CA	CBM32+PL7_5	Contig 15	12	597101	598609	1508	0	+	1-19	-	1-19
43	Sing2_07684-t1	ALY43	CCA/A	1	A	A	PL7_5	Contig 15	12	599565	600842	1277	0	+	-	-	-
44	Sing2_07685-t1	ALY44	CA	2	CA	CA	CBM32+PL7_5	Contig 15	12	601949	603583	1634	0	+	1-19	-	1-19
45	Sing2_07686-t1	ALY45	CCA/A	3	CCA	CCA	CBM32(2)+PL7_5	Contig 15	12	604545	606569	2024	0	+	1-17	-	1-17
46	Sing2_07782-t1	ALY46	CA	2	CA	CA	CBM32+PL7_5	Contig 15	13	948346	949737	1391	0	-	1-21	-	1-21
47	Sing2_07783-t1	ALY47	CA	2	CA	CA	CBM32+PL7_5	Contig 15	13	951767	953158	1391	0	-	1-21	-	1-21
48	Sing2_07832-t1	ALY48	AnCn	10	ACACACACAC	ACACACACAC	(PL7_5+CBM32)(5)	Contig 15	14	1096794	1103753	6959	0	+	1-19	-	1-20
49	Sing2_08162-t1	ALY49	An-TMD	3	AAA	AAA	PL7_5(3)	Contig 16	15	1076241	1079156	2915	0	+	1-18	950-970	1-18
50	Sing2_09359-t1	ALY50	CA	2	CA	CA	CBM32+PL7_5	Contig 20	16	673822	675312	1490	0	+	1-20	-	1-20
51	Sing2_10715-t1	ALY51	CA	2	CA	CA	CBM32+PL7_5	Contig 26	17	398926	400753	1827	1	-	1-25	-	-
52	Sing2_21942-t1	ALY52	CA	2	CA	CA	CBM32+PL7_5	Contig 26	18	459807	461685	1878	2	-	1-20	-	1-20
53	Sing2_10732-t1	ALY53	CCA/A	3	CCA	CCA	(CBM32)(2)+PL7_5	Contig 26	18	464924	466804	1880	0	-	1-20	-	1-20
54	Sing2_22726-t1	ALY54	CCA/A	1	A	A	PL7_5	Contig 32	19	124858	125877	1019	0	-	1-46	-	1-46
55	Sing2_11660-t1	ALY55	CCA/A	1	A	A	PL7_5	Contig 32	19	127792	128811	1019	0	-	1-46	-	1-46
56	Sing2_11661-t1	ALY56	CA	2	CA	CA	CBM32+PL7_5	Contig 32	19	130726	132072	1346	0	-	1-20	-	1-20
57	Sing2_11679-t1	ALY57	CA	2	CA	CA	CBM32+PL7_5	Contig 32	20	171084	172403	1319	0	+	1-19	-	1-19
58	Sing2_11680-t1	ALY58	CA	2	CA	CA	CBM32+PL7_5	Contig 32	20	173631	174977	1346	0	+	1-20	-	1-20
59	Sing2_11681-t1	ALY59	CA	2	CA	CA	CBM32+PL7_5	Contig 32	20	175463	176854	1391	0	-	1-21	-	1-21
60	Sing2_11684-t1	ALY60	CCA/A	3	CCA	CCA	(CBM32)(2)+PL7_5	Contig 32	20	185503	187377	1874	0	-	1-20	-	1-20
61	Sing2_11979-t1	ALY61	AnCn	18	ACACACACACACAAAAAC	ACACACACACACAAAAAC	(PL7_5+CBM32)(6)+(PL7_5)(5)+CBM32	Contig 34	21	203724	217937	14213	0	+	1-19	-	1-19
62	Sing2_11980-t1	ALY62	AnCn	6	ACACAC	AAA	(PL7_5+CBM32)(3)	Contig 34	21	219197	223393	4196	0	+	1-19	-	1-19
63	Sing2_11987-t1	ALY63	AnCn	12	ACACACACACAC	ACACACACACAC	(PL7_5+CBM32)(6)	Contig 34	22	254828	263533	8705	0	-	1-19	-	1-19
64	Sing2_12002-t1	ALY64	AnCn	20	ACACACACACACACACACAC	ACACACACACACACACACAC	(PL7_5+CBM32)(10)	Contig 34	23	318792	333188	14396	0	-	1-25	-	1-19
65	Sing2_12030-t1	ALY65	CCA/A	3	CCA	CCA	(CBM32)(2)+PL7_5	Contig 35	24	18633	20477	1844	0	-	1-20	-	1-20
66	Sing2_12084-t1	ALY66	CA	2	CA	CA	CBM32+PL7_5	Contig 35	25	236245	237726	1481	0	-	1-19	-	1-19
67	Sing2_12087-t1	ALY67	AnCn	4	ACAC	ACAC	(PL7_5+CBM32)(2)	Contig 35	25	244562	247570	3008	0	-	1-19	981-1001	1-19
68	Sing2_12092-t1	ALY68	CA	2	CA	CA	CBM32+PL7_5	Contig 35	25	255583	257100	1517	0	+	1-19	-	1-19
69	Sing2_12094-t1	ALY69	CA	2	CA	CA	CBM32+PL7_5	Contig 35	25	258680	260197	1517	0	+	1-19	-	1-19
70	Sing2_12096-t1	ALY70	CA	2	CA	CA	CBM32+PL7_5	Contig 35	25	261777	263258	1481	0	+	1-19	-	1-19
71*	Sing2_12097-t1	ALY71	-	2	CA	CA	CBM32+PL7_5	Contig 35	25	264868	266067	1199	0	+				Pseudogene.
72*	Sing2_23140-t1	ALY72	-	1	A	A	PL7_5	Contig 35	25	266083	266373	290	0	+				Pseudogene.
73	Sing2_12099-t1	ALY73	CA	2	CA	CA	CBM32+PL7_5	Contig 35	25	267983	269464	1481	0	+	1-19	-	1-19
74	Sing2_12102-t1	ALY74	CA	2	CA	CA	CBM32+PL7_5	Contig 35	25	281500	282981	1481	0	+	1-19	-	1-19
75	Sing2_12104-t1	ALY75	CA	2	CA	CA	CBM32+PL7_5	Contig 35	25	284563	286044	1481	0	+	1-19	-	1-19
76	Sing2_12681-t1	ALY76	CA	2	CA	CA	CBM32+PL7_5	Contig 48	26	61313	62794	1481	0	-	1-19	-	1-19
77	Sing2_12682-t1	ALY77	CA	2	CA	CA	CBM32+PL7_5	Contig 48	26	64421	65926	1505	0	-	1-19	-	1-19
78	Sing2_12684-t1	ALY78	CA	2	CA	CA	CBM32+PL7_5	Contig 48	26	67507	69012	1505	0	-	1-19	-	1-19
79	Sing2_12686-t1	ALY79	CA	2	CA	CA	CBM32+PL7_5	Contig 48	26	70593	72098	1505	0	-	1-19	-	1-19
80	Sing2_12688-t1	ALY80	CA	2	CA	CA	CBM32+PL7_5	Contig 48	26	73679	75184	1505	0	-	1-19	-	1-19
81	Sing2_12690-t1	ALY81	CA	2	CA	CA	CBM32+PL7_5	Contig 48	26	76765	78270	1505	0	-	1-19	-	1-19
82	Sing2_12695-t1	ALY82	AnCn	4	ACAC	ACAC	(PL7_5+CBM32)(2)	Contig 48	27	86183	89197	3014	0	+	1-19	984-1003	1-19
83	Sing2_23803-t1	ALY83	CA	2	CA	CA	CBM32+(PL7_5)(2)	Contig 71	28	390	1917	1527	1	-	1-19	-	1-19
84	Sing2_13014-t1	ALY84	CA	2	CA	CA	CBM32+PL7_5	Contig 71	28	3536	5065	1529	0	-	1-20	-	1-20
85	Sing2_13015-t1	ALY85	CA	2	CA	CA	CBM32+PL7_5	Contig 71	28	11093	12619	1526	0	-	1-19	-	1-19
86	Sing2_13016-t1	ALY86	CA	2	CA	CA	CBM32+PL7_5	Contig 71	28	14237	15766	1529	0	-	1-20	-	1-20
87	Sing2_23806-t1	ALY87	CA	2	CA	CA	CBM32+PL7_5	Contig 71	28	17404	18928	1524	1	-	1-20	-	1-20
88	Sing2_13043-t1	ALY88	CA	2	CA	CA	CBM32+PL7_5	Contig 76	29	1395	2921	1526	0	+	1-19	-	1-19
89	Sing2_13044-t1	ALY89	CA	2	CA	CA	CBM32+PL7_5	Contig 76	29	8957	10486	1529	0	+	1-20	-	1-20
90	Sing2_13045-t1	ALY90	CA	2	CA	CA	CBM32+PL7_5	Contig 76	29	12124	13653	1529	0	+	1-20	-	1-20
91	Sing2_23830-t1	ALY91	CA	2	CA	CA	CBM32+(PL7_5)(2)	Contig 76	29	15254	16779	1525	1	+	1-19	-	1-19
92	Sing2_13061-t1	ALY92	CA	2	CA	CA	CBM32+PL7_5	Contig 78	30	4585	6165	1580	0	+	1-20	-	1-20
93	Sing2_13063-t1	ALY93	CA	2	CA	CA	CBM32+PL7_5	Contig 78	30	11830	13410	1580	0	+	1-20	-	1-20
A: Alginate lyase / PL7 domain
C: Carbohydrate-binding module 32 (CBM32) domain
* Determined as pseudogene(s) based on sequence alignment
Counts:
	CA		73
		CA	66	(-1)
		CCA	4
		A	5	(-1)
	An-TMD		10
		AAA	6
		AAAA	2
		AAAAAAAA	2
	AnCn		8
		ACAC	2
		ACACAC	1
		ACACCC	1
		ACACACACAC	1
		ACACACACACAC	1
		ACACACACACACAAAAAC	1
		ACACACACACACACACACAC	1

### Sheet: ALY_DOMAINS
Supplementary Table 4. Alginate Lyase Protein Domains in N. sing1 genome
# Based on Nitzschia sing1 v2 genome assembly, v2.1 genome annotation
					PFAM Annotation				dbCAN2 Annotation
No.	Accession	Name	Subfamily	Domain Organization (Consensus)	Domain (PFAM)	Independent e-value	Domain Start	Domain End	Domain (dbCAN2)	Independent e-value	Domain Start	Domain End	Comments
1	Sing2_00166-t1	ALY1	CA	CA	F5/8 type C domain	4.1e-14	25	152	CBM32	4.8e-18	22	158
2	Sing2_00166-t1	ALY1	CA	CA	Alginate lyase	1.9e-59	236	508	PL7	5.2e-64	236	508
3	Sing2_00167-t1	ALY2	CA	CA	F5/8 type C domain	4.5e-14	54	181	CBM32	5.2e-18	51	186
4	Sing2_00167-t1	ALY2	CA	CA	Alginate lyase	2.2e-59	261	533	PL7	5.9e-64	261	533
5	Sing2_00692-t1	ALY3	CA	CA	F5/8 type C domain	2.4e-13	22	154	CBM32	1.8e-16	21	156
6	Sing2_00692-t1	ALY3	CA	CA	Alginate lyase	6.1e-58	220	492	PL7	1.7e-61	220	492
7	Sing2_00693-t1	ALY4	CA	CA	F5/8 type C domain	2.4e-13	22	154	CBM32	1.8e-16	21	156
8	Sing2_00693-t1	ALY4	CA	CA	Alginate lyase	2.3e-57	220	492	PL7	8.3e-61	220	492
9	Sing2_00700-t1	ALY5	CA	CA	F5/8 type C domain	6.6e-13	22	154	CBM32	1.3e-15	21	157
10	Sing2_00700-t1	ALY5	CA	CA	Alginate lyase	2.9e-58	193	465	PL7	1.3e-61	193	465
11	Sing2_00701-t1	ALY6	CA	CA	F5/8 type C domain	6.6e-13	22	154	CBM32	1.3e-15	21	157
12	Sing2_00701-t1	ALY6	CA	CA	Alginate lyase	2.9e-58	193	465	PL7	1.3e-61	193	465
13	Sing2_00714-t1	ALY7	CA	CA	F5/8 type C domain	3.4e-13	22	154	CBM32	9.6e-16	21	156
14	Sing2_00714-t1	ALY7	CA	CA	Alginate lyase	3.4e-59	228	500	PL7	3.3e-62	228	500
15	Sing2_00715-t1	ALY8	CA	CA	F5/8 type C domain	3.2e-13	22	154	CBM32	9.1e-16	21	156
16	Sing2_00715-t1	ALY8	CA	CA	Alginate lyase	3.1e-59	213	485	PL7	3.1e-62	213	485
17	Sing2_00766-t1	ALY9	CA	CA	F5/8 type C domain	3.5e-13	22	154	CBM32	4e-16	21	156
18	Sing2_00766-t1	ALY9	CA	CA	Alginate lyase	1.1e-57	193	465	PL7	8.2e-61	193	465
19	Sing2_05996-t1	ALY10	An-TMD	AAAA	Alginate lyase	2.8e-43	1	236	PL7	2.8e-46	1	236
20	Sing2_05996-t1	ALY10	An-TMD	AAAA	Alginate lyase	2.2e-57	257	534	PL7	2e-60	257	534
21	Sing2_05996-t1	ALY10	An-TMD	AAAA	Alginate lyase	1.3e-57	556	834	PL7	1e-60	556	834
22	Sing2_05996-t1	ALY10	An-TMD	AAAA	Alginate lyase	1.2e-53	855	1133	PL7	8.9e-57	855	1133
23	Sing2_05997-t1	ALY11	An-TMD	AAAAAAAA	Alginate lyase	1.5e-53	36	315	PL7	6.2e-59	36	315
24	Sing2_05997-t1	ALY11	An-TMD	AAAAAAAA	Alginate lyase	4.6e-52	336	614	PL7	1.5e-55	336	614
25	Sing2_05997-t1	ALY11	An-TMD	AAAAAAAA	Alginate lyase	1.4e-53	635	913	PL7	6.4e-57	635	913
26	Sing2_05997-t1	ALY11	An-TMD	AAAAAAAA	Alginate lyase	2.3e-53	934	1212	PL7	6.4e-57	934	1212
27	Sing2_05997-t1	ALY11	An-TMD	AAAAAAAA	Alginate lyase	3.2e-53	1235	1514	PL7	1.5e-58	1235	1514
28	Sing2_05997-t1	ALY11	An-TMD	AAAAAAAA	Alginate lyase	2.7e-52	1533	1811	PL7	6e-56	1533	1811
29	Sing2_05997-t1	ALY11	An-TMD	AAAAAAAA	Alginate lyase	1.5e-53	1834	2113	PL7	6.2e-59	1834	2113
30	Sing2_05997-t1	ALY11	An-TMD	AAAAAAAA	Alginate lyase	2.1e-53	2134	2412	PL7	6.8e-56	2134	2412
31	Sing2_05998-t1	ALY12	An-TMD	AAAAAAAA	Alginate lyase	2.6e-52	36	315	PL7	3.4e-56	36	315
32	Sing2_05998-t1	ALY12	An-TMD	AAAAAAAA	Alginate lyase	2e-54	336	614	PL7	2.5e-57	336	614
33	Sing2_05998-t1	ALY12	An-TMD	AAAAAAAA	Alginate lyase	9e-55	635	913	PL7	1.6e-57	635	913
34	Sing2_05998-t1	ALY12	An-TMD	AAAAAAAA	Alginate lyase	3.6e-54	934	1212	PL7	2.9e-57	934	1212
35	Sing2_05998-t1	ALY12	An-TMD	AAAAAAAA	Alginate lyase	2.8e-52	1235	1514	PL7	4.1e-56	1235	1514
36	Sing2_05998-t1	ALY12	An-TMD	AAAAAAAA	Alginate lyase	1.2e-53	1535	1814	PL7	2.8e-57	1535	1814
37	Sing2_05998-t1	ALY12	An-TMD	AAAAAAAA	Alginate lyase	1.2e-54	1835	2113	PL7	1.4e-57	1835	2113
38	Sing2_05998-t1	ALY12	An-TMD	AAAAAAAA	Alginate lyase	3.4e-55	2134	2412	PL7	9.9e-58	2134	2412
39	Sing2_05999-t1	ALY13	An-TMD	AAAA	Alginate lyase	1e-52	36	315	PL7	1.5e-56	36	315
40	Sing2_05999-t1	ALY13	An-TMD	AAAA	Alginate lyase	4.3e-54	336	615	PL7	1e-57	336	615
41	Sing2_05999-t1	ALY13	An-TMD	AAAA	Alginate lyase	4.4e-55	636	914	PL7	5e-58	636	914
42	Sing2_05999-t1	ALY13	An-TMD	AAAA	Alginate lyase	9.3e-56	935	1213	PL7	3.5e-58	935	1213
43	Sing2_06000-t1	ALY14	An-TMD	AAA	Alginate lyase	1.6e-55	36	315	PL7	2.5e-59	36	315
44	Sing2_06000-t1	ALY14	An-TMD	AAA	Alginate lyase	5.9e-45	336	614	PL7	1.1e-46	336	614
45	Sing2_06000-t1	ALY14	An-TMD	AAA	Alginate lyase	5.8e-50	635	913	PL7	3.6e-52	635	913
46	Sing2_06003-t1	ALY15	An-TMD	AAA	Alginate lyase	1.7e-54	36	315	PL7	1.9e-58	36	315
47	Sing2_06003-t1	ALY15	An-TMD	AAA	Alginate lyase	7.6e-45	336	614	PL7	3.5e-48	336	614
48	Sing2_06003-t1	ALY15	An-TMD	AAA	Alginate lyase	2.1e-49	635	913	PL7	1.1e-51	635	913
49	Sing2_06004-t1	ALY16	An-TMD	AAA	Alginate lyase	3.6e-51	36	315	PL7	7.5e-56	36	315
50	Sing2_06004-t1	ALY16	An-TMD	AAA	Alginate lyase	1.9e-43	336	614	PL7	2.2e-45	336	614
51	Sing2_06004-t1	ALY16	An-TMD	AAA	Alginate lyase	1.2e-51	635	913	PL7	2.2e-54	635	913
52	Sing2_06005-t1	ALY17	An-TMD	AAA	Alginate lyase	5.5e-56	36	315	PL7	5.7e-60	36	315
53	Sing2_06005-t1	ALY17	An-TMD	AAA	Alginate lyase	2.9e-46	336	615	PL7	6.4e-50	336	615
54	Sing2_06005-t1	ALY17	An-TMD	AAA	Alginate lyase	2.1e-49	636	914	PL7	3e-52	636	914
55	Sing2_06006-t1	ALY18	An-TMD	AAA	Alginate lyase	3.5e-44	37	316	PL7	2.3e-48	37	316
56	Sing2_06006-t1	ALY18	An-TMD	AAA	Alginate lyase	1.8e-45	337	615	PL7	1.8e-48	337	615
57	Sing2_06006-t1	ALY18	An-TMD	AAA	Alginate lyase	4.7e-50	636	916	PL7	2.1e-52	636	916
58	Sing2_19331-t1	ALY19	CA	CA	F5/8 type C domain	8.8e-14	25	152	CBM32	8.2e-17	23	156
59	Sing2_19331-t1	ALY19	CA	CA	Alginate lyase	9.6e-59	251	523	PL7	4.6e-64	251	523
60	Sing2_19332-t1	ALY20	CA	CA	F5/8 type C domain	2.1e-14	25	152	CBM32	2.7e-18	20	156
61	Sing2_19332-t1	ALY20	CA	CA	Alginate lyase	1.2e-57	234	506	PL7	1.4e-62	234	506
62	Sing2_07581-t1	ALY21	CA	CA	F5/8 type C domain	1.2e-14	25	152	CBM32	4.1e-18	20	156
63	Sing2_07581-t1	ALY21	CA	CA	Alginate lyase	1.9e-58	236	508	PL7	1.3e-62	236	508
64	Sing2_07582-t1	ALY22	CA	CA	F5/8 type C domain	1.2e-14	25	152	CBM32	4.1e-18	20	156
65	Sing2_07582-t1	ALY22	CA	CA	Alginate lyase	1.8e-58	236	508	PL7	1.4e-62	236	508
66	Sing2_07583-t1	ALY23	CA	CA	F5/8 type C domain	1.7e-13	23	151	CBM32	3.9e-17	21	155
67	Sing2_07583-t1	ALY23	CA	CA	Alginate lyase	1.9e-57	235	507	PL7	4.2e-62	235	507
68	Sing2_07585-t1	ALY24	CA	CA	F5/8 type C domain	2.1e-13	26	153	CBM32	7e-18	22	156
69	Sing2_07585-t1	ALY24	CA	CA	Alginate lyase	3.6e-56	232	504	PL7	1e-62	232	504
70	Sing2_07586-t1	ALY25	CA	CA	F5/8 type C domain	2.8e-14	48	176	CBM32	2.2e-17	46	179
71	Sing2_07586-t1	ALY25	CA	CA	Alginate lyase	7.2e-57	287	559	PL7	2.2e-62	287	559
72	Sing2_19352-t1	ALY26	CA	CA	F5/8 type C domain	6.5e-14	24	152	CBM32	1.9e-17	22	156
73	Sing2_19352-t1	ALY26	CA	CA	Alginate lyase	9.9e-58	264	536	PL7	1.1e-62	264	536
74	Sing2_19353-t1	ALY27	CA	CA	F5/8 type C domain	5.2e-13	24	152	CBM32	3.1e-16	22	159
75	Sing2_19353-t1	ALY27	CA	CA	Alginate lyase	1.1e-57	292	564	PL7	6.6e-63	292	564
76	Sing2_19354-t1	ALY28	CA	CA	F5/8 type C domain	4.7e-13	24	152	CBM32	2.8e-16	22	159
77	Sing2_19354-t1	ALY28	CA	CA	Alginate lyase	1.1e-18	292	411	PL7_5	1.1e-31	292	406	Partial annotation.
78	Sing2_19354-t1	ALY28	CA	CA	Alginate lyase	3.5e-19	405	531	PL7_5	4.9e-30	405	528	Partial annotation.
79	Sing2_19354-t1	ALY28	CA	CA	-	-	-	-	PL7	5.2e-45	292	531
80	Sing2_19355-t1	ALY29	CA	CA	F5/8 type C domain	4.7e-13	24	152	CBM32	2.8e-16	22	159
81	Sing2_19355-t1	ALY29	CA	CA	Alginate lyase	1.1e-18	292	411	PL7_5	1.1e-31	292	406	Partial annotation.
82	Sing2_19355-t1	ALY29	CA	CA	Alginate lyase	3.5e-19	405	531	PL7_5	4.9e-30	405	528	Partial annotation.
83	Sing2_19355-t1	ALY29	CA	CA	-	-	-	-	PL7	5.2e-45	292	531
84	Sing2_19356-t1	ALY30	CA	CA	F5/8 type C domain	5.2e-13	24	152	CBM32	3.1e-16	22	159
85	Sing2_19356-t1	ALY30	CA	CA	Alginate lyase	3e-58	292	564	PL7	2.1e-63	292	564
86	Sing2_07610-t1	ALY31	CA	CA	F5/8 type C domain	9e-14	25	152	CBM32	2e-17	22	159
87	Sing2_07610-t1	ALY31	CA	CA	Alginate lyase	3e-58	257	529	PL7	7.5e-64	257	529
88	Sing2_07612-t1	ALY32	CA	CA	F5/8 type C domain	9.4e-14	24	152	CBM32	2e-17	22	159
89	Sing2_07612-t1	ALY32	CA	CA	Alginate lyase	8.3e-59	253	525	PL7	1.4e-64	253	525
90	Sing2_07614-t1	ALY33	CA	CA	F5/8 type C domain	8.6e-15	24	152	CBM32	4.6e-18	22	159
91	Sing2_07614-t1	ALY33	CA	CA	Alginate lyase	4.9e-59	241	513	PL7	8.1e-65	241	513
92	Sing2_07615-t1	ALY34	CA	CA	F5/8 type C domain	9.8e-15	24	152	CBM32	6.1e-18	22	158
93	Sing2_07615-t1	ALY34	CA	CA	Alginate lyase	2.2e-54	241	513	PL7	1.1e-59	241	513
94	Sing2_07616-t1	ALY35	CA	CA	F5/8 type C domain	1.3e-14	24	152	CBM32	1.5e-17	22	160
95	Sing2_07616-t1	ALY35	CA	CA	Alginate lyase	1.1e-55	237	490	PL7	3.5e-61	237	490
96	Sing2_07617-t1	ALY36	CCA/A	A	Alginate lyase	2.1e-48	34	273	PL7	1.4e-52	34	273
97	Sing2_07626-t1	ALY37	CA	CA	F5/8 type C domain	4.9e-13	23	151	CBM32	4.9e-17	20	153
98	Sing2_07626-t1	ALY37	CA	CA	Alginate lyase	5.6e-56	223	495	PL7	2e-62	223	495
99	Sing2_07627-t1	ALY38	CA	CA	F5/8 type C domain	2.6e-14	23	151	CBM32	8.1e-18	20	155
100	Sing2_07627-t1	ALY38	CA	CA	Alginate lyase	2e-56	233	505	PL7	1.5e-61	233	505
101	Sing2_07666-t1	ALY39	AnCn	ACACCC	Alginate lyase	1.2e-56	142	419	PL7	8.7e-60	142	419
102	Sing2_07666-t1	ALY39	AnCn	ACACCC	F5/8 type C domain	3.7e-11	435	562	CBM32	2e-11	432	565
103	Sing2_07666-t1	ALY39	AnCn	ACACCC	Alginate lyase	1.2e-56	604	881	PL7	8.7e-60	604	881
104	Sing2_07666-t1	ALY39	AnCn	ACACCC	F5/8 type C domain	8.2e-11	897	1024	CBM32	2.5e-11	894	1027
105	Sing2_07666-t1	ALY39	AnCn	ACACCC	F5/8 type C domain	9.7e-12	1062	1192	CBM32	2.5e-14	1061	1202
106	Sing2_07666-t1	ALY39	AnCn	ACACCC	F5/8 type C domain	1.4e-11	1230	1360	CBM32	2.9e-14	1229	1366
107	Sing2_07674-t1	ALY40	CA	CA	F5/8 type C domain	3e-15	24	151	CBM32	9.7e-17	22	155
108	Sing2_07674-t1	ALY40	CA	CA	Alginate lyase	4.1e-58	253	525	PL7	3.4e-62	253	525
109	Sing2_07678-t1	ALY41	CA	CA	F5/8 type C domain	1.7e-14	24	151	CBM32	1e-16	22	154
110	Sing2_07678-t1	ALY41	CA	CA	Alginate lyase	3.6e-58	229	501	PL7	3e-62	229	501
111	Sing2_07683-t1	ALY42	CA	CA	F5/8 type C domain	2.8e-15	24	151	CBM32	3e-17	22	155
112	Sing2_07683-t1	ALY42	CA	CA	Alginate lyase	3.6e-58	229	501	PL7	3e-62	229	501
113	Sing2_07684-t1	ALY43	CCA/A	A	Alginate lyase	1e-56	147	420	PL7	2.3e-60	147	420
114	Sing2_07685-t1	ALY44	CA	CA	F5/8 type C domain	3e-13	23	152	CBM32	4.6e-15	21	156
115	Sing2_07685-t1	ALY44	CA	CA	Alginate lyase	9.7e-57	269	543	PL7	4.7e-61	269	543
116	Sing2_07686-t1	ALY45	CCA/A	CCA	F5/8 type C domain	1.3e-09	24	153	CBM32	3.3e-13	23	157
117	Sing2_07686-t1	ALY45	CCA/A	CCA	F5/8 type C domain	7.9e-12	223	353	CBM32	8.7e-15	223	361
118	Sing2_07686-t1	ALY45	CCA/A	CCA	Alginate lyase	2e-56	399	673	PL7	1.7e-59	399	673
119	Sing2_07782-t1	ALY46	CA	CA	F5/8 type C domain	1.5e-09	23	155	CBM32	4e-13	24	163
120	Sing2_07782-t1	ALY46	CA	CA	Alginate lyase	2.4e-59	191	462	PL7	4.4e-63	191	462
121	Sing2_07783-t1	ALY47	CA	CA	F5/8 type C domain	1.8e-09	25	155	CBM32	4e-13	24	163
122	Sing2_07783-t1	ALY47	CA	CA	Alginate lyase	1e-58	191	462	PL7	1.9e-62	191	462
123	Sing2_07832-t1	ALY48	AnCn	ACACACACAC	Alginate lyase	4e-55	45	322	PL7	1.6e-58	45	322
124	Sing2_07832-t1	ALY48	AnCn	ACACACACAC	F5/8 type C domain	2.6e-08	335	463	CBM32	3.7e-10	337	470
125	Sing2_07832-t1	ALY48	AnCn	ACACACACAC	Alginate lyase	1.1e-54	503	780	PL7	1.1e-57	503	780
126	Sing2_07832-t1	ALY48	AnCn	ACACACACAC	F5/8 type C domain	7.3e-10	793	923	CBM32	2.9e-10	794	927
127	Sing2_07832-t1	ALY48	AnCn	ACACACACAC	Alginate lyase	1.1e-54	965	1242	PL7	1.1e-57	965	1242
128	Sing2_07832-t1	ALY48	AnCn	ACACACACAC	F5/8 type C domain	7.3e-10	1255	1385	CBM32	2.9e-10	1256	1389
129	Sing2_07832-t1	ALY48	AnCn	ACACACACAC	Alginate lyase	1.1e-54	1427	1704	PL7	1.1e-57	1427	1704
130	Sing2_07832-t1	ALY48	AnCn	ACACACACAC	F5/8 type C domain	7.3e-10	1717	1847	CBM32	2.9e-10	1718	1851
131	Sing2_07832-t1	ALY48	AnCn	ACACACACAC	Alginate lyase	1.1e-54	1889	2166	PL7	1.1e-57	1889	2166
132	Sing2_07832-t1	ALY48	AnCn	ACACACACAC	F5/8 type C domain	3.4e-10	2179	2309	CBM32	1.6e-10	2180	2311
133	Sing2_08162-t1	ALY49	An-TMD	A3	Alginate lyase	4.7e-47	36	314	PL7	1.7e-51	36	315
134	Sing2_08162-t1	ALY49	An-TMD	A3	Alginate lyase	2.6e-55	336	614	PL7	1.4e-59	336	614
135	Sing2_08162-t1	ALY49	An-TMD	A3	Alginate lyase	1.9e-47	634	912	PL7	1.8e-52	634	912
136	Sing2_09359-t1	ALY50	CA	CA	F5/8 type C domain	1.5e-14	25	152	CBM32	4.1e-18	22	156
137	Sing2_09359-t1	ALY50	CA	CA	Alginate lyase	1.9e-59	223	495	PL7	3.6e-64	223	495
138	Sing2_10715-t1	ALY51	CA	CA	F5/8 type C domain	8.1e-11	135	270	CBM32	3.3e-16	138	273
139	Sing2_10715-t1	ALY51	CA	CA	Alginate lyase	1.9e-59	316	588	PL7	4.4e-64	316	588
140	Sing2_21942-t1	ALY52	CA	CA	F5/8 type C domain	1.9e-11	24	154	CBM32	2.4e-16	20	158
141	Sing2_21942-t1	ALY52	CA	CA	Alginate lyase	2.8e-47	329	584	PL7	6.3e-50	329	584
142	Sing2_10732-t1	ALY53	CCA/A	CCA	F5/8 type C domain	1.4e-11	24	154	CBM32	3.7e-16	20	158
143	Sing2_10732-t1	ALY53	CCA/A	CCA	F5/8 type C domain	6e-11	175	307	CBM32	1.9e-15	175	310
144	Sing2_10732-t1	ALY53	CCA/A	CCA	Alginate lyase	7.4e-60	353	625	PL7	5.9e-64	353	625
145	Sing2_22726-t1	ALY54	CCA/A	A	Alginate lyase	1e-59	66	338	PL7	3.9e-64	66	338
146	Sing2_11660-t1	ALY55	CCA/A	A	Alginate lyase	1e-59	66	338	PL7	3.9e-64	66	338
147	Sing2_11661-t1	ALY56	CA	CA	F5/8 type C domain	3.9e-12	24	152	CBM32	3.1e-14	23	163
148	Sing2_11661-t1	ALY56	CA	CA	Alginate lyase	2.4e-59	175	447	PL7	9.4e-64	175	447
149	Sing2_11679-t1	ALY57	CA	CA	F5/8 type C domain	2.3e-11	23	153	CBM32	6.7e-15	23	157
150	Sing2_11679-t1	ALY57	CA	CA	Alginate lyase	3e-54	166	438	PL7	9.8e-59	166	438
151	Sing2_11680-t1	ALY58	CA	CA	F5/8 type C domain	2.3e-12	25	152	CBM32	2.5e-14	23	163
152	Sing2_11680-t1	ALY58	CA	CA	Alginate lyase	1.4e-60	175	447	PL7	6.4e-64	175	447
153	Sing2_11681-t1	ALY59	CA	CA	F5/8 type C domain	8.2e-13	25	155	CBM32	3.1e-16	23	159
154	Sing2_11681-t1	ALY59	CA	CA	Alginate lyase	4.2e-59	190	462	PL7	1.2e-62	190	462
155	Sing2_11684-t1	ALY60	CCA/A	CCA	F5/8 type C domain	6.2e-11	24	154	CBM32	9e-14	22	156
156	Sing2_11684-t1	ALY60	CCA/A	CCA	F5/8 type C domain	1.1e-11	192	326	CBM32	1e-14	196	335
157	Sing2_11684-t1	ALY60	CCA/A	CCA	Alginate lyase	2.9e-58	351	623	PL7	3.1e-63	351	623
158	Sing2_11979-t1	ALY61	AnCn	ACACACACACACAAAAAC	Alginate lyase	1e-51	210	488	PL7	1.4e-55	210	488
159	Sing2_11979-t1	ALY61	AnCn	ACACACACACACAAAAAC	F5/8 type C domain	2.8e-08	501	631	CBM32	7e-10	502	635
160	Sing2_11979-t1	ALY61	AnCn	ACACACACACACAAAAAC	Alginate lyase	1.2e-51	678	956	PL7	1.6e-55	678	956
161	Sing2_11979-t1	ALY61	AnCn	ACACACACACACAAAAAC	F5/8 type C domain	2.8e-08	969	1099	CBM32	7e-10	970	1103
162	Sing2_11979-t1	ALY61	AnCn	ACACACACACACAAAAAC	Alginate lyase	1.2e-51	1146	1424	PL7	1.6e-55	1146	1424
163	Sing2_11979-t1	ALY61	AnCn	ACACACACACACAAAAAC	F5/8 type C domain	2.8e-08	1437	1567	CBM32	7e-10	1438	1571
164	Sing2_11979-t1	ALY61	AnCn	ACACACACACACAAAAAC	Alginate lyase	1.2e-51	1614	1892	PL7	1.6e-55	1614	1892
165	Sing2_11979-t1	ALY61	AnCn	ACACACACACACAAAAAC	F5/8 type C domain	2.8e-08	1905	2035	CBM32	7e-10	1906	2039
166	Sing2_11979-t1	ALY61	AnCn	ACACACACACACAAAAAC	Alginate lyase	1.2e-51	2082	2360	PL7	1.6e-55	2082	2360
167	Sing2_11979-t1	ALY61	AnCn	ACACACACACACAAAAAC	F5/8 type C domain	2.8e-08	2373	2503	CBM32	7e-10	2374	2507
168	Sing2_11979-t1	ALY61	AnCn	ACACACACACACAAAAAC	Alginate lyase	1.2e-51	2550	2828	PL7	1.6e-55	2550	2828
169	Sing2_11979-t1	ALY61	AnCn	ACACACACACACAAAAAC	F5/8 type C domain	2.8e-08	2841	2971	CBM32	7e-10	2842	2975
170	Sing2_11979-t1	ALY61	AnCn	ACACACACACACAAAAAC	Alginate lyase	4.7e-53	3018	3296	PL7	1.6e-57	3018	3296
171	Sing2_11979-t1	ALY61	AnCn	ACACACACACACAAAAAC	Alginate lyase	4.7e-53	3333	3611	PL7	1.6e-57	3333	3611
172	Sing2_11979-t1	ALY61	AnCn	ACACACACACACAAAAAC	Alginate lyase	4.7e-53	3648	3926	PL7	1.6e-57	3648	3926
173	Sing2_11979-t1	ALY61	AnCn	ACACACACACACAAAAAC	Alginate lyase	4.7e-53	3963	4241	PL7	1.6e-57	3963	4241
174	Sing2_11979-t1	ALY61	AnCn	ACACACACACACAAAAAC	Alginate lyase	1.3e-51	4278	4555	PL7	4.3e-56	4278	4555
175	Sing2_11979-t1	ALY61	AnCn	ACACACACACACAAAAAC	F5/8 type C domain	3.2e-08	4570	4698	CBM32	7.3e-10	4570	4700
176	Sing2_11980-t1	ALY62	AnCn	ACACAC	Alginate lyase	9.8e-56	44	321	PL7	3.3e-59	44	321
177	Sing2_11980-t1	ALY62	AnCn	ACACAC	-	-	-	-	CBM32	5.4e-11	336	473
178	Sing2_11980-t1	ALY62	AnCn	ACACAC	Alginate lyase	9.9e-56	502	779	PL7	3.4e-59	502	779
179	Sing2_11980-t1	ALY62	AnCn	ACACAC	-	-	-	-	CBM32	5.4e-11	794	931
180	Sing2_11980-t1	ALY62	AnCn	ACACAC	Alginate lyase	9.8e-56	960	1237	PL7	3.3e-59	960	1237
181	Sing2_11980-t1	ALY62	AnCn	ACACAC	-	-	-	-	CBM32	6.4e-11	1252	1383
182	Sing2_11987-t1	ALY63	AnCn	ACACACACACAC	Alginate lyase	2e-54	136	413	PL7	2.2e-57	136	413
183	Sing2_11987-t1	ALY63	AnCn	ACACACACACAC	F5/8 type C domain	6.6e-10	426	556	CBM32	1.6e-10	427	560
184	Sing2_11987-t1	ALY63	AnCn	ACACACACACAC	Alginate lyase	2e-54	598	875	PL7	2.2e-57	598	875
185	Sing2_11987-t1	ALY63	AnCn	ACACACACACAC	F5/8 type C domain	6.6e-10	888	1018	CBM32	1.6e-10	889	1022
186	Sing2_11987-t1	ALY63	AnCn	ACACACACACAC	Alginate lyase	2e-54	1060	1337	PL7	2.2e-57	1060	1337
187	Sing2_11987-t1	ALY63	AnCn	ACACACACACAC	F5/8 type C domain	6.6e-10	1350	1480	CBM32	1.6e-10	1351	1484
188	Sing2_11987-t1	ALY63	AnCn	ACACACACACAC	Alginate lyase	9.8e-57	1522	1794	PL7	1.4e-60	1522	1794
189	Sing2_11987-t1	ALY63	AnCn	ACACACACACAC	F5/8 type C domain	6.6e-10	1807	1937	CBM32	1.6e-10	1808	1941
190	Sing2_11987-t1	ALY63	AnCn	ACACACACACAC	Alginate lyase	2e-54	1979	2256	PL7	2.2e-57	1979	2256
191	Sing2_11987-t1	ALY63	AnCn	ACACACACACAC	F5/8 type C domain	6.6e-10	2269	2399	CBM32	1.6e-10	2270	2403
192	Sing2_11987-t1	ALY63	AnCn	ACACACACACAC	Alginate lyase	2e-54	2441	2718	PL7	2.2e-57	2441	2718
193	Sing2_11987-t1	ALY63	AnCn	ACACACACACAC	F5/8 type C domain	6.6e-10	2731	2861	CBM32	1.4e-10	2732	2864
194	Sing2_12002-t1	ALY64	AnCn	ACACACACACACACACACAC	Alginate lyase	2.7e-52	148	425	PL7	2.7e-56	148	425
195	Sing2_12002-t1	ALY64	AnCn	ACACACACACACACACACAC	F5/8 type C domain	3.5e-07	436	568	-	-	-	-
196	Sing2_12002-t1	ALY64	AnCn	ACACACACACACACACACAC	Alginate lyase	2.7e-52	613	890	PL7	2.7e-56	613	890
197	Sing2_12002-t1	ALY64	AnCn	ACACACACACACACACACAC	F5/8 type C domain	3.5e-07	901	1033	-	-	-	-
198	Sing2_12002-t1	ALY64	AnCn	ACACACACACACACACACAC	Alginate lyase	2.7e-52	1078	1355	PL7	2.7e-56	1078	1355
199	Sing2_12002-t1	ALY64	AnCn	ACACACACACACACACACAC	F5/8 type C domain	3.5e-07	1366	1498	-	-	-	-
200	Sing2_12002-t1	ALY64	AnCn	ACACACACACACACACACAC	Alginate lyase	3.4e-52	1543	1820	PL7	3.9e-56	1543	1820
201	Sing2_12002-t1	ALY64	AnCn	ACACACACACACACACACAC	F5/8 type C domain	3.5e-07	1831	1963	-	-	-	-
202	Sing2_12002-t1	ALY64	AnCn	ACACACACACACACACACAC	Alginate lyase	3.4e-52	2008	2285	PL7	3.9e-56	2008	2285
203	Sing2_12002-t1	ALY64	AnCn	ACACACACACACACACACAC	F5/8 type C domain	3.5e-07	2296	2428	-	-	-	-
204	Sing2_12002-t1	ALY64	AnCn	ACACACACACACACACACAC	Alginate lyase	3.4e-52	2473	2750	PL7	3.9e-56	2473	2750
205	Sing2_12002-t1	ALY64	AnCn	ACACACACACACACACACAC	F5/8 type C domain	3.5e-07	2761	2893	-	-	-	-
206	Sing2_12002-t1	ALY64	AnCn	ACACACACACACACACACAC	Alginate lyase	3.4e-52	2938	3215	PL7	3.9e-56	2938	3215
207	Sing2_12002-t1	ALY64	AnCn	ACACACACACACACACACAC	F5/8 type C domain	3.5e-07	3226	3358	-	-	-	-
208	Sing2_12002-t1	ALY64	AnCn	ACACACACACACACACACAC	Alginate lyase	3.4e-52	3403	3680	PL7	3.9e-56	3403	3680
209	Sing2_12002-t1	ALY64	AnCn	ACACACACACACACACACAC	F5/8 type C domain	3.5e-07	3691	3823	-	-	-	-
210	Sing2_12002-t1	ALY64	AnCn	ACACACACACACACACACAC	Alginate lyase	3.4e-52	3868	4145	PL7	3.9e-56	3868	4145
211	Sing2_12002-t1	ALY64	AnCn	ACACACACACACACACACAC	F5/8 type C domain	3.5e-07	4156	4288	-	-	-	-
212	Sing2_12002-t1	ALY64	AnCn	ACACACACACACACACACAC	Alginate lyase	3.4e-52	4333	4610	PL7	3.9e-56	4333	4610
213	Sing2_12002-t1	ALY64	AnCn	ACACACACACACACACACAC	F5/8 type C domain	3.5e-07	4621	4753	-	-	-	-
214	Sing2_12030-t1	ALY65	CCA/A	CCA	F5/8 type C domain	2e-13	24	154	CBM32	3.2e-17	22	156
215	Sing2_12030-t1	ALY65	CCA/A	CCA	F5/8 type C domain	1.3e-12	165	295	CBM32	2e-16	163	298
216	Sing2_12030-t1	ALY65	CCA/A	CCA	Alginate lyase	3.4e-60	341	613	PL7	9.5e-65	341	613
217	Sing2_12084-t1	ALY66	CA	CA	F5/8 type C domain	5.8e-14	23	153	CBM32	5.4e-18	21	156
218	Sing2_12084-t1	ALY66	CA	CA	Alginate lyase	4.3e-58	220	492	PL7	2.3e-62	220	492
219	Sing2_12087-t1	ALY67	AnCn	ACAC	Alginate lyase	3.5e-56	37	314	PL7	6.8e-60	37	314
220	Sing2_12087-t1	ALY67	AnCn	ACAC	F5/8 type C domain	6.8e-09	327	457	CBM32	9.6e-11	328	461
221	Sing2_12087-t1	ALY67	AnCn	ACAC	Alginate lyase	3.5e-56	494	771	PL7	6.8e-60	494	771
222	Sing2_12087-t1	ALY67	AnCn	ACAC	F5/8 type C domain	9.3e-09	784	914	CBM32	9.5e-11	785	922
223	Sing2_12092-t1	ALY68	CA	CA	F5/8 type C domain	1.4e-13	23	153	CBM32	9e-18	21	156
224	Sing2_12092-t1	ALY68	CA	CA	Alginate lyase	4.5e-58	232	504	PL7	2.4e-62	232	504
225	Sing2_12094-t1	ALY69	CA	CA	F5/8 type C domain	2.7e-14	23	153	CBM32	2.4e-18	21	156
226	Sing2_12094-t1	ALY69	CA	CA	Alginate lyase	4.5e-58	232	504	PL7	2.4e-62	232	504
227	Sing2_12096-t1	ALY70	CA	CA	F5/8 type C domain	2.6e-14	23	153	CBM32	2.3e-18	21	156
228	Sing2_12096-t1	ALY70	CA	CA	Alginate lyase	4.3e-58	220	492	PL7	2.3e-62	220	492
229	Sing2_12097-t1	ALY71	-	CA	F5/8 type C domain	1.7e-14	23	153	CBM32	1.6e-18	21	156	Pseudogene.
230	Sing2_12097-t1	ALY71	-	CA	Alginate lyase	6e-38	228	398	PL7	4.1e-40	228	398	Pseudogene.
231	Sing2_23140-t1	ALY72	-	A	Alginate lyase	4.2e-16	2	95	PL7	3.2e-20	2	95	Pseudogene.
232	Sing2_12099-t1	ALY73	CA	CA	F5/8 type C domain	3.1e-14	23	153	CBM32	2e-18	21	156
233	Sing2_12099-t1	ALY73	CA	CA	Alginate lyase	4.3e-58	220	492	PL7	2.3e-62	220	492
234	Sing2_12102-t1	ALY74	CA	CA	F5/8 type C domain	2.2e-14	23	153	CBM32	2.4e-18	21	156
235	Sing2_12102-t1	ALY74	CA	CA	Alginate lyase	4.3e-58	220	492	PL7	2.3e-62	220	492
236	Sing2_12104-t1	ALY75	CA	CA	F5/8 type C domain	2.6e-14	23	153	CBM32	2.3e-18	21	156
237	Sing2_12104-t1	ALY75	CA	CA	Alginate lyase	4.3e-58	220	492	PL7	2.3e-62	220	492
238	Sing2_12681-t1	ALY76	CA	CA	F5/8 type C domain	2.6e-14	23	153	CBM32	2e-18	21	156
239	Sing2_12681-t1	ALY76	CA	CA	Alginate lyase	4.3e-58	220	492	PL7	2.3e-62	220	492
240	Sing2_12682-t1	ALY77	CA	CA	F5/8 type C domain	2.3e-14	23	153	CBM32	2.4e-18	21	156
241	Sing2_12682-t1	ALY77	CA	CA	Alginate lyase	4.5e-58	228	500	PL7	2.4e-62	228	500
242	Sing2_12684-t1	ALY78	CA	CA	F5/8 type C domain	2.3e-14	23	153	CBM32	2.4e-18	21	156
243	Sing2_12684-t1	ALY78	CA	CA	Alginate lyase	4.5e-58	228	500	PL7	2.4e-62	228	500
244	Sing2_12686-t1	ALY79	CA	CA	F5/8 type C domain	2.3e-14	23	153	CBM32	2.4e-18	21	156
245	Sing2_12686-t1	ALY79	CA	CA	Alginate lyase	4.5e-58	228	500	PL7	2.4e-62	228	500
246	Sing2_12688-t1	ALY80	CA	CA	F5/8 type C domain	2.3e-14	23	153	CBM32	2.4e-18	21	156
247	Sing2_12688-t1	ALY80	CA	CA	Alginate lyase	4.5e-58	228	500	PL7	2.4e-62	228	500
248	Sing2_12690-t1	ALY81	CA	CA	F5/8 type C domain	1.4e-13	23	153	CBM32	8.9e-18	21	156
249	Sing2_12690-t1	ALY81	CA	CA	Alginate lyase	4.5e-58	228	500	PL7	2.4e-62	228	500
250	Sing2_12695-t1	ALY82	AnCn	ACAC	Alginate lyase	2.2e-56	37	314	PL7	5.5e-60	37	314
251	Sing2_12695-t1	ALY82	AnCn	ACAC	F5/8 type C domain	7.8e-09	327	457	CBM32	1e-10	328	461
252	Sing2_12695-t1	ALY82	AnCn	ACAC	Alginate lyase	1.7e-56	494	771	PL7	6.6e-60	494	771
253	Sing2_12695-t1	ALY82	AnCn	ACAC	F5/8 type C domain	8.2e-09	780	914	CBM32	8.2e-11	785	922
254	Sing2_23803-t1	ALY83	CA	CA	F5/8 type C domain	1.6e-13	23	151	CBM32	3.6e-17	21	155
255	Sing2_23803-t1	ALY83	CA	CA	Alginate lyase	1.5e-47	235	486	PL7	1.6e-51	235	486
256	Sing2_13014-t1	ALY84	CA	CA	F5/8 type C domain	1.2e-14	25	152	CBM32	4.1e-18	20	156
257	Sing2_13014-t1	ALY84	CA	CA	Alginate lyase	1.8e-58	236	508	PL7	1.4e-62	236	508
258	Sing2_13015-t1	ALY85	CA	CA	F5/8 type C domain	1.7e-13	23	151	CBM32	3.9e-17	21	155
259	Sing2_13015-t1	ALY85	CA	CA	Alginate lyase	1.9e-57	235	507	PL7	4.2e-62	235	507
260	Sing2_13016-t1	ALY86	CA	CA	F5/8 type C domain	1.2e-14	25	152	CBM32	4.1e-18	20	156
261	Sing2_13016-t1	ALY86	CA	CA	Alginate lyase	1.9e-58	236	508	PL7	1.3e-62	236	508
262	Sing2_23806-t1	ALY87	CA	CA	F5/8 type C domain	2e-14	25	152	CBM32	2.6e-18	20	156
263	Sing2_23806-t1	ALY87	CA	CA	Alginate lyase	2.1e-48	234	489	PL7	2.6e-52	234	489
264	Sing2_13043-t1	ALY88	CA	CA	F5/8 type C domain	1.7e-13	23	151	CBM32	3.9e-17	21	155
265	Sing2_13043-t1	ALY88	CA	CA	Alginate lyase	1.9e-57	235	507	PL7	4.2e-62	235	507
266	Sing2_13044-t1	ALY89	CA	CA	F5/8 type C domain	1.2e-14	25	152	CBM32	4.1e-18	20	156
267	Sing2_13044-t1	ALY89	CA	CA	Alginate lyase	1.9e-58	236	508	PL7	1.3e-62	236	508
268	Sing2_13045-t1	ALY90	CA	CA	F5/8 type C domain	1.2e-14	25	152	CBM32	4.1e-18	20	156
269	Sing2_13045-t1	ALY90	CA	CA	Alginate lyase	1.9e-58	236	508	PL7	1.3e-62	236	508
270	Sing2_23830-t1	ALY91	CA	CA	F5/8 type C domain	1.6e-13	23	151	CBM32	3.6e-17	21	155
271	Sing2_23830-t1	ALY91	CA	CA	Alginate lyase	1.5e-48	235	487	PL7	5.1e-53	235	487
272	Sing2_13061-t1	ALY92	CA	CA	F5/8 type C domain	9.4e-14	24	152	CBM32	2e-17	22	159
273	Sing2_13061-t1	ALY92	CA	CA	Alginate lyase	8.3e-59	253	525	PL7	1.4e-64	253	525
274	Sing2_13063-t1	ALY93	CA	CA	F5/8 type C domain	9.4e-14	24	152	CBM32	2e-17	22	159
275	Sing2_13063-t1	ALY93	CA	CA	Alginate lyase	5.2e-59	253	525	PL7	8.6e-65	253	525
dbCAN2 returns domain hits "PL7", which are the same as PFAM domain hits "Alginate lyase". Note that ALY28/ALY29 are exceptions to this, where "PL7" and "Alginate lyase" annotations differ.
PL7 annotations (not PL7_5) are used to denote alginate lyase domain boundaries as PL7_5 have resulted in partial annotations (see ALY28/29).
