## Supplementary Tables 1-8 for "Innovations in Alginate Catabolism Leading to Heterotrophy and Adaptive Evolution of Diatoms": SUPPLEMENTARY-TABLE-5_Long-Reads-Aly-Tandem-Loci.xlsx

### Sheet: S.TABLE_5
Supplementary Table 5. PacBio long-read mapping to tandem ALY loci
ALY	Locus	Contig	Start	End	Length	Counts
ALY19-23	Locus 7	Contig 15	226316	240324	14009	54
ALY26-30	Locus 8	Contig 15	319350	332005	12656	28
ALY31-33	Locus 9	Contig 15	340436	359519	19084	8
ALY32-36	Locus 9	Contig 15	349630	367206	17577	10
ALY54-56	Locus 19	Contig 32	124358	132572	8215	32
ALY67-73	Locus 25	Contig 35	247070	269964	22895	1
ALY76-81	Locus 26	Contig 48	60813	78770	17958	5
ALY83-86	Locus 28	Contig 71	1	18928	18928	15
ALY88-91	Locus 29	Contig 76	1	16779	16779	1
ALY92-93	Locus 30	Contig 78	1	14413	14413	2
