## Supplementary Tables 1-8 for "Innovations in Alginate Catabolism Leading to Heterotrophy and Adaptive Evolution of Diatoms": SUPPLEMENTARY-TABLE-7_Primers-Vectors-Used.xlsx

### Sheet: S.TABLE_7
Supplementary Table 7. Primers used in this study
Name	Sequence	In this study
ALYV.casei(SS)-sfGFP-KDEL_FP	TAGGGAGACCCAAGCTGGCTAGCATGAAAATAAGTTCGTTGGCTGCATTGTTGATATTTAGTTCAGTGGCTAATGCAGCACAATTGAATATTGCCGAAAGCAAGGGCGAGGAGCTGTTC	Fig. 1d
ALYV.casei(SS)-sfGFP-KDEL_RP	CGGGTTTAAACGGGCCCTCTAGATTACAGCTCGTCCTTCTTGTACAGCTCGTCCATGCCGT	Fig. 1d
ALYV.hyugaensis(A)_FP	AGGAGATATCATATGAGCGGCAACTTTGATGTT	Fig. 4a
ALYV.hyugaensis(A)_RP	ATACAGGTTTTCGGATCCCTTGTGGCTATTGTCCAG	Fig. 4a
ALY7N.sing1(A)_FP	TTTAAGAAGGAGATATCATATGCCGACCAGCTACGGTC	Fig. 4a, b, Supplementary Fig. 10b
ALY7N.sing1(A)_RP	TGAAAATACAGGTTTTCGGATCCATCGTGGCTATAGGTCA	Fig. 4a, b, Supplementary Fig. 10b
ALY17N.sing1(A1)_FP	GAAGGAGATATCATATGCCAGGGGCGAACTTTGAT	Fig. 4a
ALY17N.sing1(A1)_RP	ACAGGTTTTCGGATCCGTTCTGCCCTGGTGGAGCAT	Fig. 4a
ALY17N.sing1(A2)_FP	GAAGGAGATATCATATGCCAGGGCAGAACTTTGA	Fig. 4a
ALY17N.sing1(A2)_RP	ACAGGTTTTCGGATCCATTTGTTGAAGGTGGAGCGT	Fig. 4a
ALY17N.sing1(A3)_FP	GAAGGAGATATCATATGCCTTCAACAAATTTTGATT	Fig. 4a
ALY17N.sing1(A3)_RP	ACAGGTTTTCGGATCCATCCTCGACTGGAGAAGAA	Fig. 4a
ALY17N.sing1(A1-3)_FP	TTTAAGAAGGAGATATCATATGCAGGAAGACATTGACT	Fig. 4a
ALY17N.sing1(A1-3)_RP	TGAAAATACAGGTTTTCGGATCCAACAGGGACTGCCGAAT	Fig. 4a
ALY30N.sing1(A)_FP	TTTAAGAAGGAGATATCATATGAGCGGTGGCTACAACC	Fig. 4a
ALY30N.sing1(A)_RP	TGAAAATACAGGTTTTCGGATCCGTTGTGGGTATAGCTCA	Fig. 4a
ALY48N.sing1(A1)_FP	TTTAAGAAGGAGATATCATATGAGCGACGATTATGGTC	Fig. 4a, b, Supplementary Fig. 10a
ALY48N.sing1(A1)_RP	TGAAAATACAGGTTTTCGGATCCGTTGTGGGTATATTCCA	Fig. 4a, b, Supplementary Fig. 10a
ALY49N.sing1(A1)_FP	TTTAAGAAGGAGATATCATATGCCTAGTGAGAACTTTG	Fig. 4a
ALY49N.sing1(A1)_RP	TGAAAATACAGGTTTTCGGATCCGTTGGTGGAGGGTGGTG	Fig. 4a
ALY49N.sing1(A2)_FP	TTTAAGAAGGAGATATCATATGCCCTCCACCAACTTTG	Fig. 4a
ALY49N.sing1(A2)_RP	TGAAAATACAGGTTTTCGGATCCGTTCTCGCTAGGAGGAA	Fig. 4a
ALY49N.sing1(A3)_FP	TTTAAGAAGGAGATATCATATGCCTAGCGAGAACTTTG	Fig. 4a
ALY49N.sing1(A3)_RP	TGAAAATACAGGTTTTCGGATCCGTCTTCAAGAGGGGACG	Fig. 4a
ALY49N.sing1(A1-3)_FP	TTTAAGAAGGAGATATCATATGCAAAGCACCGGAGATT	Fig. 4a
ALY49N.sing1(A1-3)_RP	TGAAAATACAGGTTTTCGGATCCACCGGCGTCTTCAAGAG	Fig. 4a
ALY58N.sing1(A)_FP	TTTAAGAAGGAGATATCATATGAGCAGCAGCTATGGCC	Fig. 4a, b, Supplementary Fig. 10c
ALY58N.sing1(A)_RP	TGAAAATACAGGTTTTCGGATCCGTCGTGGCTATAGGTCA	Fig. 4a, b, Supplementary Fig. 10c
ALY61N.sing1(A1)_FP	TTTAAGAAGGAGATATCATATGACCGAGGTGAAGATTG	Fig. 4a
ALY61N.sing1(A1)_RP	TGAAAATACAGGTTTTCGGATCCGTTGTGGGTATAGGTCA	Fig. 4a
ALY77N.sing1(A)_FP	TTTAAGAAGGAGATATCATATGAGCGGTGATTACGGCC	Fig. 4a, b, Supplementary Fig. 10d
ALY77N.sing1(A)_RP	TGAAAATACAGGTTTTCGGATCCGTTGTGGCTATAGGTCA	Fig. 4a, b, Supplementary Fig. 10d
ALY85N.sing1(A)_FP	TTTAAGAAGGAGATATCATATGAGCGGTGGCTACAACC	Fig. 4a
ALY85N.sing1(A)_RP	TGAAAATACAGGTTTTCGGATCCGTTGTGGGTATAGCTCA	Fig. 4a
ALY92N.sing1(A)_FP	TTTAAGAAGGAGATATCATATGAGCAGCAGCTACGGTC	Fig. 4a
ALY92N.sing1(A)_RP	TGAAAATACAGGTTTTCGGATCCGTTGTGGGTATAGCTCA	Fig. 4a
ALY49N.sing1(SS)-mCherry-(TMD)_FP	TAGGGAGACCCAAGCTGGCTAGCATGCAAATTCTTAGCCTTGCGACGCTGCTCTGGTTGGCCAGTGTGACTAATGGTATGGTGAGCAAGGGCGAGGA	Fig. 5f
ALY49N.sing1(SS)-mCherry-(TMD)_RP	GTTTAAACGGGCCCTCTAGATTACAAGGTGAAAAACAAAGTTCCAACCAATGCCGCATAGGACAAAAGTACCGTGTAGGAAGCCTTGTACAGCTCGTCCATGC	Fig. 5f
ALYV.hyugaensis(CBM32)-mCherry_FP	CCCTTGCTCACCATGGATCCAACTTCGGTGATATTGGT	Supplementary Fig. 14
ALYV.hyugaensis(CBM32)-mCherry_RP	TTGCTCACCATGGATCCGGTACCATAGATTTCAAC	Supplementary Fig. 14
ALY77N.sing1(CBM32)-mCherry_FP	GAAGGAGATATCATATGGCGACCCTGACCATCCAA	Fig. 6b, c, Supplementary Fig. 14
ALY77N.sing1(CBM32)-mCherry_RP	TTGCTCACCATGGATCCGGTACCATAGATTTCAAC	Fig. 6b, c, Supplementary Fig. 14
ALY77N.sing1(CBM32)-mEGFP_FP	TTTAAGAAGGAGATATCATATGGCGACCCTGACCATCC	Fig. 6b, Supplementary Fig. 13b
ALY77N.sing1(CBM32)-mEGFP_RP	TCGCCCTTGCTCACCATGGATCCGGTACCATAGATTTCAA	Fig. 6b, Supplementary Fig. 13b
ALYN.sing1(TARP)-mCherry_FP	CAGCCCGACCAGCGGTGGCGGATCCATGGTGAGCAAGGGCGA	Fig. 6b, c, Supplementary Fig. 13b
ALYN.sing1(TARP)-mCherry_RP	GGGCTTTGTTAGCAGCCGGATCCCTTGTACAGCTCGTCCA	Fig. 6b, c, Supplementary Fig. 13b
TARP3,6,12X-mCherry_FP	GTCCGACCGCGCGTCCGGGATCCATGGTGAGCAAGGGCGA	Fig. 6b
TARP9X-mCherry_FP	GTCCGACTGCGCGTCCGGGATCCATGGTGAGCAAGGGCGA	Fig. 6b, c, Supplementary Fig. 14c
TARP3,6,9,12X-mCherry_RP	GGGCTTTGTTAGCAGCCGGATCCCTTGTACAGCTCGTCCA	Fig. 6b, c, Supplementary Fig. 14c
ALY1N.sing1(TARP)(R→S)-mCherry_FP	GCCCGACCAGCGGTGGTGGATCCATGGTGAGCAAGGGCGA	Fig. 6b, c
ALY1N.sing1(TARP)(R→S)-mCherry_RP	GGGCTTTGTTAGCAGCCGGATCCCTTGTACAGCTCGTCCA	Fig. 6b, c
ALY1N.sing1(TARP)(R→K)-mCherry_FP	CAGCCCGACCAGCGGTGGCGGATCCATGGTGAGCAAGGGCGA	Fig. 6b
ALY1N.sing1(TARP)(R→K)-mCherry_RP	GGGCTTTGTTAGCAGCCGGATCCCTTGTACAGCTCGTCCA	Fig. 6b
Supplementary Table 7. Vectors used in this study
Name	Insert	In this study
pcDNA3.1+::ERSSBiP-H.sapiens-sfGFP-KDEL	CMV…NheI-ERSSBiP-H.sapiens-sfGFP-KDEL-XbaI	Fig. 1d
pcDNA3.1+::SSALY-V.casei-sfGFP-KDEL	CMV…NheI-SSALY-V.casei-sfGFP-KDEL-XbaI	Fig. 1d
pET15b::ALYV.hyugaensis-A	NdeI-ALYV.hyugaensis-A-BamHI-TEV-6xHis	Fig. 4a
pET15b::ALY7-A	NdeI-ALY7-A-BamHI-TEV-6xHis	Fig. 4a, b, Supplementary Fig. 10b
pET15b::ALY30-A	NdeI-ALY30-A-BamHI-TEV-6xHis	Fig. 4a
pET15b::ALY58-A	NdeI-ALY58-A-BamHI-TEV-6xHis	Fig. 4a, b, Supplementary Fig. 10c
pET15b::ALY77-A	NdeI-ALY77-A-BamHI-TEV-6xHis	Fig. 4a, b, Supplementary Fig. 10d
pET15b::ALY85-A	NdeI-ALY85-A-BamHI-TEV-6xHis	Fig. 4a
pET15b::ALY92-A	NdeI-ALY92-A-BamHI-TEV-6xHis	Fig. 4a
pET15b::ALY17-A1	NdeI-ALY17-A1-BamHI-TEV-6xHis	Fig. 4a
pET15b::ALY17-A2	NdeI-ALY17-A2-BamHI-TEV-6xHis	Fig. 4a
pET15b::ALY17-A3	NdeI-ALY17-A3-BamHI-TEV-6xHis	Fig. 4a
pET15b::ALY17-AAA	NdeI-ALY17-AAA-BamHI-TEV-6xHis	Fig. 4a
pET15b::ALY49-A1	NdeI-ALY49-A1-BamHI-TEV-6xHis	Fig. 4a
pET15b::ALY49-A2	NdeI-ALY49-A2-BamHI-TEV-6xHis	Fig. 4a
pET15b::ALY49-A3	NdeI-ALY49-A3-BamHI-TEV-6xHis	Fig. 4a
pET15b::ALY49-AAA	NdeI-ALY49-AAA-BamHI-TEV-6xHis	Fig. 4a
pET15b::ALY48-A1	NdeI-ALY48-A1-BamHI-TEV-6xHis	Fig. 4a, b, Supplementary Fig. 10a
pET15b::ALY61-A1	NdeI-ALY61-A1-BamHI-TEV-6xHis	Fig. 4a
pcDNA3.1+::ERSSBiP-H.sapiens-sfGFP-KDEL	CMV…NheI-ERSSBiP-H.sapiens-sfGFP-KDEL-XbaI	Fig. 5f
pcDNA3.1+::SSALY49-mCherry-TMDALY49	CMV…NheI-SSALY49-mCherry-TMDALY49-XbaI	Fig. 5f
pET15b::ALYV.hyugaensis-C-mCherry	NdeI-ALYV.hyugaensis-C-mCherry-BamHI-TEV-6xHis	Supplementary Fig. 14
pET15b::ALY77-C-mCherry	NdeI-ALY77-C-mCherry-BamHI-TEV-6xHis	Fig. 6b, c, Supplementary Fig. 14
pET15b::ALY77-C-mEGFP	NdeI-ALY77-C-mEGFP-BamHI-Thrombin-6xHis	Fig. 6b, Supplementary Fig. 13b
pET15b::TARP46-mCherry	NdeI-ALY46-TARP-mCherry-BamHI-TEV-6xHis	Supplementary Fig. 13b
pET15b::TARP1-mCherry	NdeI-ALY1-TARP-mCherry-BamHI-TEV-6xHis	Fig. 6b, c, Supplementary Fig. 13b
pET15b::TARP2-mCherry	NdeI-ALY2-TARP-mCherry-BamHI-TEV-6xHis	Supplementary Fig. 13b
pET15b::TARP21-mCherry	NdeI-ALY21-TARP-mCherry-BamHI-TEV-6xHis	Supplementary Fig. 13b
pET15b::TARP25-mCherry	NdeI-ALY25-TARP-mCherry-BamHI-TEV-6xHis	Supplementary Fig. 13b
pET15b::TARP44-mCherry	NdeI-ALY44-TARP-mCherry-BamHI-TEV-6xHis	Supplementary Fig. 13b
pET15b::TARP66-mCherry	NdeI-ALY66-TARP-mCherry-BamHI-TEV-6xHis	Supplementary Fig. 13b
pET15b::TARP68-mCherry	NdeI-ALY68-TARP-mCherry-BamHI-TEV-6xHis	Supplementary Fig. 13b
pET15b::TARP27-mCherry	NdeI-ALY27-TARP-mCherry-BamHI-TEV-6xHis	Supplementary Fig. 13b
pET15b::TARP77-mCherry	NdeI-ALY77-TARP-mCherry-BamHI-TEV-6xHis	Supplementary Fig. 13b
pET15b::TARP32-mCherry	NdeI-ALY32-TARP-mCherry-BamHI-TEV-6xHis	Supplementary Fig. 13b
pET15b::TARP1(R→S)-mCherry	NdeI-ALY-TARP1(R→S)-mCherry-BamHI-TEV-6xHis	Fig. 6b, c
pET15b::TARP1(R→K)-mCherry	NdeI-ALY-TARP1(R→K)-mCherry-BamHI-TEV-6xHis	Fig. 6b, c
pET15b::TARP3X-mCherry	NdeI-ALY-TARP3X-mCherry-BamHI-TEV-6xHis	Fig. 6b
pET15b::TARP6X-mCherry	NdeI-ALY-TARP6X-mCherry-BamHI-TEV-6xHis	Fig. 6b
pET15b::TARP9X-mCherry	NdeI-ALY-TARP9X-mCherry-BamHI-TEV-6xHis	Fig. 6b, c, Supplementary Fig. 14c
pET15b::TARP12X-mCherry	NdeI-ALY-TARP12X-mCherry-BamHI-TEV-6xHis	Fig. 6b
pET15b::mCherry	NdeI-mCherry-BamHI-TEV-6xHis	Supplementary Fig. 13b, 14
