## Supplementary Tables 1-8 for "Innovations in Alginate Catabolism Leading to Heterotrophy and Adaptive Evolution of Diatoms": SUPPLEMENTARY-TABLE-8_Characteristics-Alginates.xlsx

### Sheet: S.TABLE_8
Supplementary Table 8. Characteristics of alginates used in this study
Substrate	Commercial name	MW (kDa)	DP	FG	FM	Polydispersity
A2033	Sigma-Aldrich	311	-	0.36	0.64	2.1
42000101	Pronova	249	-	0.67	0.33	2.3
42000101	Pronova	256	-	0.44	0.56	2.4
Seaweed alginate	-	-	~30	0.46	0.54	-
PolyM	-	-	~30	0	1	-
PolyMG	-	-	~26	0.5	0.5	-
PolyG	-	-	~26	<0.95	>0.05	-
DP: Degree of polymerization; Fractions: FG = G/(M+G); FM = M/(G+M); Polydispersity index (Mw/Mn);
Mw: Weight average molecular weight; Mn: Number average molecular weight
